# Children Who Develop Celiac Disease Exhibit Distinct Metabolic Pathways Among Their Gut Microbiota Years Before Diagnosis

**DOI:** 10.1101/2024.06.13.598929

**Authors:** Kristina Kelley, Dogus Dogru, Qian Huang, Yi Yang, Noah W. Palm, Johnny Ludvigsson, Emrah Altindis

## Abstract

Celiac disease (CD) is an autoimmune condition caused by a loss of tolerance to gluten in genetically predisposed individuals. While 30-40% of people possess the predisposing alleles, only 1-2% of the population is diagnosed with CD. This indicates environmental factors play a role in the pathogenesis of the disease, however the trigger of gluten tolerance loss is unknown. The gut microbiome composition of CD patients differs in comparison to their healthy counterparts; however, a causal link has not been established. In this study, we examined the alterations in the composition of the gut microbiota in a retrospective, longitudinal cohort of 10 children at age 1, matched for sex, human leukocyte antigen (HLA) genotype and breastfeeding duration. All samples were obtained from the pediatric donors prior to diagnosis (CD progressors). We used Ig-A sequencing combined with 16S sequencing for samples obtained at age 1. We also identified the functional metabolic pathways enriched in CD progressors compared to the healthy controls at ages 1, 2.5 (n=15-16) and 5 (n=9-13) using data from a similar study that we previously completed. Our findings demonstrate that CD progressors have ASV-level alterations in their gut microbiome as early as the first year of life, including the increased presence of some taxa that have been previously been reported to be enriched in CD. Using PICRUSt analysis, we also showed that inflammatory- and pathogenicity-related functions are enriched in CD progressors’ gut microbiome years before diagnosis. These pathways include glycine, serine and threonine metabolism, N-glycan biosynthesis and fatty acid biosynthesis and beta-lactam resistance, which are potentially contributing to chronic inflammation in CD. Overall, our results indicate distinct metabolic pathways enriched in the gut microbiome of CD progressors years before diagnosis. Understanding these pathways could advance our understanding of CD pathogenesis and its link to the gut microbiome.
