## Supplemental Table 2 for "Children Who Develop Celiac Disease Exhibit Distinct Metabolic Pathways Among Their Gut Microbiota Years Before Diagnosis"

### Sheet: Table S2 - ASV stats
	Presort_Control_1.avg.logcpm	Presort_Celiac_1.avg.logcpm	IGneg_Control_1.avg.logcpm	IGneg_Celiac_1.avg.logcpm	IGpos_Control_1.avg.logcpm	IGpos_Celiac_1.avg.logcpm	Celiac_vs_Control_in_Presort_Age1.p	Celiac_vs_Control_in_Presort_Age1.FDR	Celiac_vs_Control_in_Presort_Age1.logFC	Celiac_vs_Control_in_Presort_Age1.FC	Celiac_vs_Control_in_IGneg_Age1.p	Celiac_vs_Control_in_IGneg_Age1.FDR	Celiac_vs_Control_in_IGneg_Age1.logFC	Celiac_vs_Control_in_IGneg_Age1.FC	Celiac_vs_Control_in_IGpos_Age1.p	Celiac_vs_Control_in_IGpos_Age1.FDR	Celiac_vs_Control_in_IGpos_Age1.logFC	Celiac_vs_Control_in_IGpos_Age1.FC	IGpos_vs_IGneg_in_Control_Age1.p	IGpos_vs_IGneg_in_Control_Age1.FDR	IGpos_vs_IGneg_in_Control_Age1.logFC	IGpos_vs_IGneg_in_Control_Age1.FC	IGpos_vs_IGneg_in_Celiac_Age1.p	IGpos_vs_IGneg_in_Celiac_Age1.FDR	IGpos_vs_IGneg_in_Celiac_Age1.logFC	IGpos_vs_IGneg_in_Celiac_Age1.FC	Kingdom	Phylum	Class	Order	Family	Genus	Species	Taxa
ASV67	10.2	3.23	10.2	2.5	8.73	1.69	0.00684	0.0587	-9.97	-1000	0.00323	0.0739	-11.5	-2900	0.00302	0.248	-10.3	-1250	0.219	0.68	-3.3	-9.83	0.199	0.703	-2.08	-4.22	Bacteria	Firmicutes	Bacilli	Lactobacillales	Enterococcaceae	Enterococcus		Enterococcus
ASV43	1.69	8.38	1.69	8.5	4.47	5.23	0.00349	0.0587	8.27	309	0.00352	0.0739	8.47	353	0.609	0.969	-1.11	-2.16	0.00999	0.373	6.71	105	0.216	0.703	-2.87	-7.29	Bacteria	Firmicutes	Clostridia	Clostridiales	Lachnospiraceae	Blautia	obeum	Blautia obeum
ASV149	3.1	6.43	3.8	6.78	1.69	5.28	0.0235	0.156	8.29	314	0.0317	0.19	7.73	213	0.0152	0.259	8.02	259	0.0942	0.668	-4.02	-16.2	0.205	0.703	-3.73	-13.3	Bacteria	Firmicutes	Clostridia	Clostridiales	Lachnospiraceae	Blautia		Blautia
ASV328	6.16	3.12	7.03	3.95	4.63	1.69	0.0212	0.156	-7.36	-165	0.0811	0.423	-4.98	-31.5	0.0173	0.259	-6.27	-77.1	0.217	0.68	-3.23	-9.41	0.0439	0.703	-4.53	-23.1	Bacteria	Firmicutes	Clostridia	Clostridiales	Peptostreptococcaceae	Clostridium_XI	difficile	Clostridium_XI difficile
ASV38	5.54	3.33	5.57	3.19	7.4	1.69	0.0293	0.179	-7.1	-137	0.024	0.16	-7.48	-179	0.0103	0.248	-7.71	-210	0.358	0.747	-2.39	-5.25	0.143	0.703	-2.62	-6.15	Bacteria	Proteobacteria	Gammaproteobacteria	Enterobacteriales	Enterobacteriaceae	Enterobacter		Enterobacter
ASV48	2.5	8.33	2.94	9.01	4.51	7.95	0.00654	0.0587	10.2	1150	0.00517	0.0739	10.7	1670	0.147	0.607	4.07	16.8	0.39	0.747	2.12	4.35	0.118	0.703	-4.51	-22.8	Bacteria	Firmicutes	Clostridia	Clostridiales	Lachnospiraceae	Roseburia	intestinalis	Roseburia intestinalis
ASV289	3.33	6.07	4.13	6.99	1.69	4.27	0.0459	0.259	5.55	46.9	0.0493	0.282	5.45	43.8	0.0102	0.248	6.84	115	0.072	0.668	-3.54	-11.6	0.362	0.762	-2.15	-4.45	Bacteria	Firmicutes	Negativicutes	Selenomonadales	Veillonellaceae	Veillonella		Veillonella
ASV104	1.69	6.54	1.69	6.7	3.35	4.68	0.00392	0.0587	7.68	205	0.0051	0.0739	7.46	176	0.506	0.948	1.39	2.62	0.0718	0.668	3.44	10.9	0.236	0.703	-2.63	-6.2	Bacteria	Firmicutes	Clostridia	Clostridiales	Lachnospiraceae			Lachnospiraceae
ASV11	1.69	7.6	3.76	7.51	7.55	7.15	0.00268	0.0587	12.2	4560	0.00888	0.0761	10.4	1310	0.221	0.679	3.51	11.4	0.173	0.68	3.94	15.3	0.298	0.72	-2.91	-7.5	Bacteria	Firmicutes	Erysipelotrichia	Erysipelotrichales	Erysipelotrichaceae	Clostridium_XVIII		Clostridium_XVIII
ASV23	1.69	7.27	2.29	7.23	4.66	4.85	0.00374	0.0587	10.5	1410	0.00968	0.0774	9.37	661	0.391	0.849	2.22	4.66	0.195	0.68	3.39	10.4	0.178	0.703	-3.76	-13.6	Bacteria	Firmicutes	Negativicutes	Selenomonadales	Veillonellaceae	Dialister	invisus	Dialister invisus
ASV89	1.69	6.83	1.69	6.14	3.47	7.48	0.00262	0.0587	8.84	457	0.00801	0.0739	7.13	140	0.0914	0.523	4.15	17.7	0.084	0.668	3.34	10.2	0.865	0.967	0.367	1.29	Bacteria	Bacteroidetes	Bacteroidia	Bacteroidales	Rikenellaceae	Alistipes		Alistipes
ASV75	2.47	6.23	1.69	7.15	3.15	6.81	0.0221	0.156	8.16	286	0.00438	0.0739	11.1	2170	0.0259	0.259	7.86	233	0.217	0.68	2.49	5.63	0.78	0.965	-0.725	-1.65	Bacteria	Firmicutes	Erysipelotrichia	Erysipelotrichales	Erysipelotrichaceae			Erysipelotrichaceae
ASV10	2.32	5.42	3.31	5.46	6.38	4.01	0.00673	0.0587	11.7	3410	0.0129	0.091	10.3	1240	0.71	0.969	1.02	2.03	0.0983	0.668	5.47	44.2	0.215	0.703	-3.79	-13.9	Bacteria	Firmicutes	Clostridia	Clostridiales	Ruminococcaceae	Ruminococcus	bromii	Ruminococcus bromii
ASV50	1.69	6.5	2.48	6.41	2.78	6.03	0.00313	0.0587	13	7970	0.0103	0.0775	10.8	1800	0.0227	0.259	8.88	473	0.632	0.847	1.24	2.36	0.801	0.967	-0.69	-1.61	Bacteria	Firmicutes	Clostridia	Clostridiales	Lachnospiraceae	Ruminococcus2		Ruminococcus2
ASV282	3.02	8	2.32	8.44	2.43	2.83	0.0221	0.156	5.61	48.8	0.00772	0.0739	6.99	127	0.386	0.849	1.64	3.12	0.823	0.923	0.381	1.3	0.0368	0.703	-4.97	-31.4	Bacteria	Firmicutes	Clostridia	Clostridiales	Lachnospiraceae			Lachnospiraceae
ASV161	1.69	5.44	1.69	5.24	2.79	6.76	0.00601	0.0587	8.27	309	0.00785	0.0739	7.97	251	0.0798	0.521	4.75	26.9	0.111	0.668	3.26	9.58	0.987	1	0.0383	1.03	Bacteria	Firmicutes	Clostridia	Clostridiales	Lachnospiraceae	Clostridium_XlVa	scindens	Clostridium_XlVa scindens
ASV393	4.53	3.12	4.7	3.28	5.29	1.69	0.254	0.693	-3.01	-8.07	0.234	0.687	-3.18	-9.03	0.0102	0.248	-7.68	-205	0.643	0.847	-1.15	-2.21	0.0279	0.703	-5.65	-50.3	Bacteria	Firmicutes	Erysipelotrichia	Erysipelotrichales	Erysipelotrichaceae			Erysipelotrichaceae
ASV142	4.75	4.36	2.78	2.38	6.7	6.2	0.329	0.73	-2.68	-6.41	0.493	0.874	-1.67	-3.19	0.122	0.564	-4.69	-25.8	0.0186	0.373	8.64	398	0.069	0.703	5.62	49.2	Bacteria	Firmicutes	Clostridia	Clostridiales	Lachnospiraceae	Clostridium_XlVa		Clostridium_XlVa
ASV269	3.93	7.78	3.94	8.18	1.69	3.57	0.626	0.91	0.993	1.99	0.509	0.874	1.37	2.58	0.0312	0.267	4.07	16.8	0.00917	0.373	-5.82	-56.7	0.156	0.703	-3.12	-8.71	Bacteria	Firmicutes	Clostridia	Clostridiales	Lachnospiraceae	Clostridium_XlVa	symbiosum	Clostridium_XlVa symbiosum
ASV35	3.41	8.6	3.31	6.2	3.51	7.3	0.0756	0.366	5.84	57.2	0.12	0.544	4.81	28	0.0298	0.267	7.86	232	0.77	0.896	0.753	1.69	0.2	0.703	3.8	13.9	Bacteria	Firmicutes	Clostridia	Clostridiales	Clostridiaceae_1	Clostridium_sensu_stricto		Clostridium_sensu_stricto
ASV99	4.2	10.2	4.9	9.96	2.68	9.56	0.109	0.461	4.76	27.1	0.43	0.874	2.06	4.17	0.0166	0.259	8.45	349	0.0794	0.668	-5.26	-38.3	0.658	0.867	1.13	2.18	Bacteria	Firmicutes	Erysipelotrichia	Erysipelotrichales	Erysipelotrichaceae	Clostridium_XVIII	saccharogumia	Clostridium_XVIII saccharogumia
ASV435	6.7	5.06	4.33	2.95	7.8	6.36	0.201	0.651	-2.65	-6.29	0.0962	0.462	-3.52	-11.4	0.43	0.875	-1.58	-2.99	0.291	0.701	2.16	4.48	0.0612	0.703	4.1	17.1	Bacteria	Firmicutes	Bacilli	Bacillales	Staphylococcaceae	Staphylococcus		Staphylococcus
ASV193	5.01	7.44	5.05	7.52	3.86	3.78	0.563	0.9	1.33	2.51	0.188	0.668	3.27	9.62	0.0852	0.521	-4.53	-23.1	0.17	0.68	3.43	10.8	0.0944	0.703	-4.36	-20.5	Bacteria	Firmicutes	Clostridia	Clostridiales	Lachnospiraceae	Hungatella		Hungatella
ASV30	2.84	7.06	3.07	6.05	3.85	5.83	0.0748	0.366	4.34	20.3	0.148	0.572	3.36	10.3	0.277	0.754	2.36	5.15	0.409	0.755	-1.74	-3.34	0.225	0.703	-2.74	-6.67	Bacteria	Firmicutes	Clostridia	Clostridiales	Ruminococcaceae	Faecalibacterium	prausnitzii	Faecalibacterium prausnitzii
ASV76	8.09	5.69	7.01	4.34	8.87	8.52	0.236	0.674	-3.38	-10.4	0.122	0.544	-4.71	-26.2	0.167	0.67	-4.08	-16.9	0.33	0.734	2.69	6.47	0.243	0.703	3.32	10	Bacteria	Firmicutes	Bacilli	Lactobacillales	Enterococcaceae	Enterococcus		Enterococcus
ASV29	4.22	7.37	3.12	6.72	7.05	5.41	0.0764	0.366	5.37	41.4	0.0281	0.177	7.25	153	0.756	0.97	0.775	1.71	0.106	0.668	4.65	25.1	0.477	0.762	-1.83	-3.55	Bacteria	Firmicutes	Clostridia	Clostridiales	Peptostreptococcaceae	Romboutsia		Romboutsia
ASV92	2.85	5.84	1.69	6.89	6.19	6.38	0.106	0.461	3.98	15.8	0.00535	0.0739	7.88	236	0.945	0.986	0.15	1.11	0.00847	0.373	7.1	137	0.772	0.965	-0.632	-1.55	Bacteria	Firmicutes	Clostridia	Clostridiales	Lachnospiraceae	Blautia		Blautia
ASV257	9.49	5.05	10.1	6.51	8.07	3.54	0.126	0.489	-3.78	-13.7	0.231	0.687	-2.83	-7.11	0.0502	0.398	-5.16	-35.7	0.737	0.884	-0.741	-1.67	0.192	0.703	-3.07	-8.39	Bacteria	Firmicutes	Negativicutes	Selenomonadales	Veillonellaceae	Veillonella		Veillonella
ASV496	5.32	3.27	5.48	4.23	2.86	3.04	0.288	0.706	-2.63	-6.2	0.42	0.874	-1.95	-3.85	0.268	0.747	2.6	6.05	0.0286	0.429	-6.46	-88.1	0.422	0.762	-1.92	-3.78	Bacteria	Firmicutes	Clostridia	Clostridiales	Lachnospiraceae	Clostridium_XlVa		Clostridium_XlVa
ASV5	16.7	15.4	16.1	14.9	16.1	13.9	0.215	0.668	-2.04	-4.12	0.219	0.687	-2.02	-4.06	0.192	0.679	-2.16	-4.47	0.399	0.747	-1.36	-2.56	0.355	0.762	-1.49	-2.82	Bacteria	Actinobacteria	Actinobacteria	Bifidobacteriales	Bifidobacteriaceae	Bifidobacterium		Bifidobacterium
ASV165	4.78	9.54	5.37	9.86	3.04	6.86	0.126	0.489	3.57	11.8	0.136	0.568	3.47	11.1	0.296	0.771	2.28	4.87	0.602	0.834	-1.09	-2.13	0.3	0.72	-2.28	-4.87	Bacteria	Firmicutes	Clostridia	Clostridiales	Ruminococcaceae			Ruminococcaceae
ASV79	4.41	2.73	6.23	3.7	8.59	4.32	0.0299	0.179	-8.24	-302	0.235	0.687	-3.62	-12.3	0.317	0.81	-2.95	-7.71	0.45	0.757	-2.16	-4.46	0.594	0.829	-1.48	-2.8	Bacteria	Bacteroidetes	Bacteroidia	Bacteroidales	Bacteroidaceae	Bacteroides		Bacteroides
ASV172	4.04	4.94	5.33	5.2	3.44	3.84	0.228	0.669	-3.41	-10.6	0.348	0.86	-2.56	-5.9	0.385	0.849	-2.31	-4.97	0.209	0.68	-3.59	-12.1	0.232	0.703	-3.34	-10.2	Bacteria	Bacteroidetes	Bacteroidia	Bacteroidales	Bacteroidaceae	Bacteroides	vulgatus	Bacteroides vulgatus
ASV292	3.29	5.54	3.55	5.37	2.62	5.92	0.287	0.706	2.71	6.55	0.555	0.874	1.43	2.7	0.116	0.564	4.22	18.7	0.104	0.668	-4.41	-21.3	0.507	0.762	-1.62	-3.07	Bacteria	Firmicutes	Clostridia	Clostridiales	Lachnospiraceae	Clostridium_XlVa		Clostridium_XlVa
ASV74	6.81	4.41	7.25	5.22	6.91	3.91	0.261	0.696	-2.99	-7.93	0.346	0.86	-2.45	-5.46	0.35	0.837	-2.41	-5.3	0.279	0.701	-2.86	-7.27	0.282	0.72	-2.82	-7.06	Bacteria	Bacteroidetes	Bacteroidia	Bacteroidales	Bacteroidaceae	Bacteroides	ovatus	Bacteroides ovatus
ASV8	6.56	13.5	5.65	13	7.75	12.7	0.0474	0.259	5.58	47.7	0.142	0.568	3.76	13.6	0.0612	0.432	5.15	35.5	0.588	0.834	-1.25	-2.38	0.951	0.993	0.14	1.1	Bacteria	Firmicutes	Clostridia	Clostridiales	Ruminococcaceae	Faecalibacterium	prausnitzii	Faecalibacterium prausnitzii
ASV58	3.42	4.33	3.64	4.34	4.97	6.97	0.152	0.571	4.57	23.8	0.246	0.688	3.51	11.4	0.562	0.969	1.62	3.07	0.499	0.778	-1.9	-3.74	0.217	0.703	-3.79	-13.9	Bacteria	Bacteroidetes	Bacteroidia	Bacteroidales	Bacteroidaceae	Bacteroides		Bacteroides
ASV235	7.77	8.88	7.53	8.31	3.99	5.5	0.408	0.764	-2.01	-4.03	0.499	0.874	-1.62	-3.07	0.571	0.969	-1.33	-2.52	0.158	0.68	-3.69	-12.9	0.185	0.703	-3.4	-10.6	Bacteria	Firmicutes	Clostridia	Clostridiales	Lachnospiraceae	Anaerostipes	caccae	Anaerostipes caccae
ASV2	8.59	14.4	9.78	13.6	8.8	12.3	0.39	0.763	1.97	3.91	0.504	0.874	1.5	2.84	0.226	0.679	2.87	7.31	0.21	0.68	-2.99	-7.95	0.472	0.762	-1.62	-3.08	Bacteria	Firmicutes	Clostridia	Clostridiales	Lachnospiraceae	Blautia		Blautia
ASV20	6.89	10.3	5.3	9.12	6.76	6.35	0.297	0.714	2.71	6.56	0.0864	0.432	4.99	31.8	0.418	0.875	2.05	4.15	0.645	0.847	1.13	2.19	0.471	0.762	-1.81	-3.51	Bacteria	Actinobacteria	Actinobacteria	Bifidobacteriales	Bifidobacteriaceae	Bifidobacterium		Bifidobacterium
ASV24	8.34	9.19	5.62	7.17	11.7	11.5	0.845	0.947	0.463	1.38	0.517	0.874	1.58	2.98	0.819	0.977	0.543	1.46	0.0228	0.391	7.24	151	0.0399	0.703	6.21	74	Bacteria	Firmicutes	Clostridia	Clostridiales	Lachnospiraceae	Clostridium_XlVa		Clostridium_XlVa
ASV310	4.51	7.62	5.44	8.61	3.34	5.46	0.444	0.777	1.62	3.08	0.472	0.874	1.53	2.89	0.147	0.607	3.26	9.61	0.21	0.68	-2.75	-6.74	0.627	0.845	-1.02	-2.03	Bacteria	Firmicutes	Clostridia	Clostridiales	Lachnospiraceae	Clostridium_XlVa		Clostridium_XlVa
ASV70	12.6	9.71	13	10.1	10.7	7.62	0.444	0.777	-1.79	-3.46	0.549	0.874	-1.39	-2.61	0.375	0.849	-2.1	-4.27	0.324	0.732	-2.36	-5.13	0.213	0.703	-3.07	-8.39	Bacteria	Actinobacteria	Actinobacteria	Coriobacteriales	Coriobacteriaceae	Eggerthella	lenta	Eggerthella lenta
ASV44	6.63	9.74	3.64	8.41	5.4	8.71	0.172	0.598	3.42	10.7	0.0626	0.341	5.05	33.2	0.101	0.529	4.27	19.3	0.832	0.925	0.472	1.39	0.891	0.967	-0.31	-1.24	Bacteria	Firmicutes	Clostridia	Clostridiales	Peptostreptococcaceae	Intestinibacter	bartlettii	Intestinibacter bartlettii
ASV153	3.48	3.27	3.88	3.33	3.32	2.84	0.667	0.911	-1.05	-2.07	0.293	0.763	-2.74	-6.69	0.356	0.837	-2.31	-4.97	0.287	0.701	-2.77	-6.83	0.35	0.762	-2.34	-5.08	Bacteria	Firmicutes	Clostridia	Clostridiales	Lachnospiraceae	Fusicatenibacter		Fusicatenibacter
ASV101	4.07	5.64	3.67	5.95	3.39	4.27	0.272	0.703	3.05	8.26	0.386	0.874	2.33	5.03	0.685	0.969	-1.04	-2.05	0.592	0.834	-1.39	-2.62	0.115	0.703	-4.76	-27.1	Bacteria	Firmicutes	Clostridia	Clostridiales	Lachnospiraceae	Roseburia	inulinivorans	Roseburia inulinivorans
ASV120	3.23	10.5	4.19	10	4.61	7.98	0.0864	0.399	4.47	22.2	0.141	0.568	3.7	13	0.562	0.969	1.32	2.49	0.904	0.955	0.267	1.2	0.364	0.762	-2.12	-4.34	Bacteria	Proteobacteria	Gammaproteobacteria	Pasteurellales	Pasteurellaceae	Haemophilus	parainfluenzae	Haemophilus parainfluenzae
ASV314	5.72	6.21	2.32	3.14	3.4	3.48	0.917	0.982	-0.221	-1.17	0.579	0.874	1.08	2.11	0.184	0.679	3.04	8.2	0.298	0.701	2.18	4.52	0.0836	0.703	4.13	17.5	Bacteria	Actinobacteria	Actinobacteria	Bifidobacteriales	Bifidobacteriaceae	Bifidobacterium		Bifidobacterium
ASV135	5.49	9.47	7.62	10.1	4.28	6.67	0.347	0.73	2.09	4.27	0.365	0.86	2.02	4.05	0.691	0.969	0.85	1.8	0.473	0.757	-1.57	-2.96	0.232	0.703	-2.73	-6.64	Bacteria	Firmicutes	Clostridia	Clostridiales	Ruminococcaceae	Flavonifractor	plautii	Flavonifractor plautii
ASV148	8.44	7.07	6.51	7.85	10.2	9.51	0.217	0.668	-3.18	-9.06	0.436	0.874	-1.9	-3.73	0.964	0.989	-0.107	-1.08	0.295	0.701	2.63	6.21	0.107	0.703	4.43	21.5	Bacteria	Firmicutes	Bacilli	Lactobacillales	Streptococcaceae	Streptococcus		Streptococcus
ASV33	6.27	10.6	6.59	10.6	4.45	8.24	0.228	0.669	3.25	9.5	0.253	0.691	3.05	8.27	0.681	0.969	1.02	2.03	0.755	0.889	-0.769	-1.7	0.289	0.72	-2.8	-6.96	Bacteria	Bacteroidetes	Bacteroidia	Bacteroidales	Bacteroidaceae	Bacteroides	uniformis	Bacteroides uniformis
ASV14	6.6	9.85	4.45	4.97	9.28	12.8	0.967	0.985	-0.104	-1.07	0.397	0.874	2.2	4.61	0.894	0.98	-0.333	-1.26	0.0186	0.373	8.2	295	0.0663	0.703	5.67	50.8	Bacteria	Actinobacteria	Actinobacteria	Bifidobacteriales	Bifidobacteriaceae	Bifidobacterium	bifidum	Bifidobacterium bifidum
ASV27	5.95	3.83	4.99	5.01	6.48	4.09	0.342	0.73	-2.87	-7.3	0.489	0.874	-2.02	-4.05	0.143	0.607	-4.85	-28.9	0.819	0.923	0.645	1.56	0.453	0.762	-2.19	-4.57	Bacteria	Firmicutes	Clostridia	Clostridiales	Lachnospiraceae	Dorea	longicatena	Dorea longicatena
ASV436	1.69	7.5	1.69	8.08	1.69	2.92	0.00406	0.0587	8.55	374	0.0034	0.0739	9.08	542	0.0531	0.398	3.91	15.1	1	1	0	0	0.0545	0.703	-5.17	-35.9	Bacteria	Actinobacteria	Actinobacteria	Bifidobacteriales	Bifidobacteriaceae	Bifidobacterium		Bifidobacterium
ASV386	6.21	5.89	6.4	6.5	7.41	5.62	0.421	0.777	-1.7	-3.26	0.726	0.917	-0.723	-1.65	0.658	0.969	-0.924	-1.9	0.221	0.68	2.71	6.55	0.252	0.703	2.51	5.7	Bacteria	Firmicutes	Bacilli	Lactobacillales	Enterococcaceae			Enterococcaceae
ASV4	5.65	6.54	8.86	9.83	11.6	10.1	0.2	0.651	-3.59	-12	0.604	0.874	-1.33	-2.51	0.341	0.837	-2.54	-5.82	0.73	0.884	-0.873	-1.83	0.425	0.762	-2.09	-4.26	Bacteria	Verrucomicrobia	Verrucomicrobiae	Verrucomicrobiales	Verrucomicrobiaceae	Akkermansia	muciniphila	Akkermansia muciniphila
ASV47	6.74	3.38	6.39	4.71	7.44	3.18	0.174	0.598	-3.74	-13.4	0.202	0.672	-3.47	-11	0.239	0.685	-3.13	-8.77	0.78	0.896	-0.689	-1.61	0.883	0.967	-0.357	-1.28	Bacteria	Firmicutes	Clostridia	Clostridiales	Lachnospiraceae			Lachnospiraceae
ASV97	5.76	4.2	5.56	4.73	5.26	3.97	0.476	0.803	-1.85	-3.59	0.595	0.874	-1.36	-2.56	0.219	0.679	-3.38	-10.4	0.752	0.889	-0.796	-1.74	0.293	0.72	-2.82	-7.04	Bacteria	Firmicutes	Clostridia	Clostridiales	Ruminococcaceae	Butyricicoccus		Butyricicoccus
ASV87	5.81	6.15	3.85	5.27	4.39	4.04	0.174	0.598	-4.03	-16.4	0.359	0.86	-2.53	-5.79	0.219	0.679	-3.54	-11.7	0.907	0.955	-0.304	-1.23	0.616	0.84	-1.31	-2.48	Bacteria	Firmicutes	Clostridia	Clostridiales	Clostridiaceae_1	Clostridium_sensu_stricto		Clostridium_sensu_stricto
ASV264	8.64	6.97	7.53	7.31	7.26	5.36	0.487	0.803	-1.51	-2.85	0.947	0.988	-0.143	-1.1	0.0869	0.521	-4.2	-18.4	0.249	0.701	2.63	6.18	0.508	0.762	-1.43	-2.7	Bacteria	Firmicutes	Bacilli	Lactobacillales	Streptococcaceae	Streptococcus		Streptococcus
ASV83	4.26	5.02	3.7	5.74	5.59	5.86	0.253	0.693	3.33	10	0.443	0.874	2.12	4.33	0.29	0.771	3.03	8.16	0.564	0.826	-1.56	-2.94	0.809	0.967	-0.642	-1.56	Bacteria	Bacteroidetes	Bacteroidia	Bacteroidales	Bacteroidaceae	Bacteroides		Bacteroides
ASV213	5.43	7.58	6.08	9.05	4.35	3.64	0.686	0.912	0.871	1.83	0.555	0.874	1.29	2.44	0.689	0.969	-0.854	-1.81	0.424	0.757	-1.76	-3.39	0.107	0.703	-3.91	-15	Bacteria	Firmicutes	Negativicutes	Selenomonadales	Veillonellaceae	Veillonella		Veillonella
ASV136	6.36	4.15	6.67	5.4	4.22	4.07	0.77	0.919	-0.848	-1.8	0.551	0.874	-1.77	-3.42	0.174	0.675	4.56	23.5	0.0732	0.668	-6.7	-104	0.899	0.967	-0.366	-1.29	Bacteria	Firmicutes	Clostridia	Clostridiales	Lachnospiraceae	Clostridium_XlVa		Clostridium_XlVa
ASV156	3.99	5.09	3.86	6.33	5.05	4.08	0.453	0.777	-1.94	-3.84	0.703	0.904	-0.96	-1.95	0.486	0.943	-1.78	-3.43	0.472	0.757	-1.85	-3.61	0.314	0.724	-2.67	-6.35	Bacteria	Firmicutes	Clostridia	Clostridiales	Lachnospiraceae			Lachnospiraceae
ASV130	9.1	8.77	7.97	9.13	8.32	6.86	0.75	0.919	-0.688	-1.61	0.901	0.976	0.269	1.2	0.0985	0.529	-4.07	-16.8	0.235	0.687	2.74	6.7	0.47	0.762	-1.59	-3.01	Bacteria	Firmicutes	Bacilli	Lactobacillales	Streptococcaceae	Streptococcus		Streptococcus
ASV187	3.16	6.28	2.97	5.94	4.23	7.04	0.275	0.703	2.57	5.93	0.189	0.668	3.16	8.94	0.757	0.97	0.686	1.61	0.376	0.747	2.02	4.06	0.838	0.967	-0.453	-1.37	Bacteria	Firmicutes	Bacilli	Lactobacillales	Streptococcaceae	Lactococcus		Lactococcus
ASV221	1.69	9.08	1.69	9.24	1.69	7.94	0.00414	0.0587	10	1060	0.00332	0.0739	10.7	1720	0.00628	0.248	8.95	496	1	1	0	0	0.477	0.762	-1.8	-3.47	Bacteria	Actinobacteria	Actinobacteria	Bifidobacteriales	Bifidobacteriaceae	Bifidobacterium	dentium	Bifidobacterium dentium
ASV77	5.25	7.14	6.79	8.91	4.87	5.66	0.655	0.911	-1.25	-2.37	0.454	0.874	-2.15	-4.44	0.728	0.969	0.963	1.95	0.148	0.68	-4.67	-25.5	0.58	0.828	-1.56	-2.94	Bacteria	Firmicutes	Clostridia	Clostridiales	Lachnospiraceae	Blautia		Blautia
ASV19	9.35	12.3	7.25	12.2	7.66	11.5	0.368	0.749	2.24	4.72	0.195	0.67	3.39	10.5	0.617	0.969	1.2	2.3	0.85	0.936	0.449	1.37	0.477	0.762	-1.74	-3.34	Bacteria	Firmicutes	Clostridia	Clostridiales	Lachnospiraceae	Anaerostipes	hadrus	Anaerostipes hadrus
ASV216	6.07	1.69	5.62	1.69	4.64	1.69	0.00501	0.0587	-9.96	-996	0.00606	0.0739	-9.66	-809	0.0254	0.259	-6.17	-72	0.212	0.68	-3.49	-11.2	1	1	0	0	Bacteria	Firmicutes	Clostridia	Clostridiales	Eubacteriaceae	Eubacterium		Eubacterium
ASV64	3.75	8.34	3.51	8.33	4.4	8.44	0.312	0.73	2.9	7.44	0.188	0.668	3.96	15.6	0.935	0.984	0.216	1.16	0.554	0.821	1.61	3.05	0.441	0.762	-2.14	-4.4	Bacteria	Firmicutes	Clostridia	Clostridiales	Ruminococcaceae	Sporobacter		Sporobacter
ASV15	4.15	7.12	5.7	8.9	5.99	6.82	0.392	0.763	2.57	5.92	0.668	0.904	1.23	2.34	0.452	0.905	2.22	4.66	0.434	0.757	-2.32	-4.98	0.644	0.859	-1.32	-2.5	Bacteria	Firmicutes	Clostridia	Clostridiales	Ruminococcaceae	Gemmiger	formicilis	Gemmiger formicilis
ASV18	3.69	7.87	3.89	8.12	6.94	8.64	0.111	0.461	5.3	39.3	0.24	0.687	3.58	12	0.396	0.849	2.46	5.5	0.972	0.991	0.0958	1.07	0.711	0.917	-1.03	-2.04	Bacteria	Firmicutes	Clostridia	Clostridiales	Lachnospiraceae	Blautia		Blautia
ASV151	5.05	6.75	6.5	7.19	4.17	5.75	0.628	0.91	1.13	2.19	0.864	0.976	0.396	1.32	0.727	0.969	0.801	1.74	0.18	0.68	-3.41	-10.6	0.23	0.703	-3	-8.01	Bacteria	Firmicutes	Clostridia	Clostridiales	Lachnospiraceae	Clostridium_XlVa		Clostridium_XlVa
ASV252	5.95	1.69	5.91	1.69	4.87	1.69	0.00589	0.0587	-10.7	-1690	0.0069	0.0739	-10.5	-1410	0.0196	0.259	-7.53	-184	0.311	0.717	-2.93	-7.62	1	1	0	0	Bacteria	Firmicutes	Bacilli	Lactobacillales	Lactobacillaceae	Lactobacillus		Lactobacillus
ASV326	6.02	7.12	7.03	8.28	4.81	3.25	0.967	0.985	0.0775	1.06	0.925	0.982	0.177	1.13	0.24	0.685	-2.25	-4.77	0.336	0.734	-1.87	-3.66	0.0463	0.703	-4.3	-19.7	Bacteria	Firmicutes	Erysipelotrichia	Erysipelotrichales	Erysipelotrichaceae	Clostridium_XVIII		Clostridium_XVIII
ASV17	3.99	4.59	4.71	5.91	6.18	6.27	0.34	0.73	2.98	7.88	0.236	0.687	3.85	14.4	0.76	0.97	0.889	1.85	0.927	0.96	-0.264	-1.2	0.307	0.722	-3.23	-9.36	Bacteria	Firmicutes	Clostridia	Clostridiales	Lachnospiraceae	Roseburia		Roseburia
ASV22	11.4	11.9	10.3	11.6	9.17	11	0.449	0.777	1.79	3.46	0.472	0.874	1.7	3.24	0.692	0.969	0.914	1.88	0.658	0.847	-1.03	-2.04	0.445	0.762	-1.81	-3.5	Bacteria	Firmicutes	Bacilli	Lactobacillales	Streptococcaceae	Streptococcus		Streptococcus
ASV6	5.6	9.19	6.7	9.08	8.1	11.3	0.495	0.803	1.82	3.53	0.435	0.874	2.11	4.32	0.219	0.679	3.53	11.5	0.718	0.879	-0.942	-1.92	0.854	0.967	0.477	1.39	Bacteria	Firmicutes	Clostridia	Clostridiales	Ruminococcaceae	Faecalibacterium	prausnitzii	Faecalibacterium prausnitzii
ASV84	9.91	11.6	11.3	12.4	8.93	9.2	0.781	0.919	-0.635	-1.55	0.687	0.904	-0.929	-1.9	0.712	0.969	-0.847	-1.8	0.285	0.701	-2.6	-6.06	0.299	0.72	-2.52	-5.73	Bacteria	Firmicutes	Erysipelotrichia	Erysipelotrichales	Erysipelotrichaceae			Erysipelotrichaceae
ASV432	5.84	6.55	4.53	4.94	4.93	5.45	0.321	0.73	-2.15	-4.44	0.603	0.874	-1.08	-2.12	0.21	0.679	-2.79	-6.92	0.443	0.757	1.64	3.11	0.973	0.998	-0.0689	-1.05	Bacteria	Firmicutes	Bacilli	Bacillales	Bacillales_Incertae_Sedis_XI	Gemella		Gemella
ASV32	8.22	6	8.15	6.1	9.87	8.25	0.637	0.91	-1.2	-2.3	0.677	0.904	-1.06	-2.08	0.735	0.969	-0.854	-1.81	0.355	0.747	-2.46	-5.49	0.391	0.762	-2.25	-4.77	Bacteria	Bacteroidetes	Bacteroidia	Bacteroidales	Bacteroidaceae	Bacteroides		Bacteroides
ASV73	5.81	6.27	5.66	7.07	7.07	5.75	0.717	0.912	0.97	1.96	0.633	0.893	1.29	2.44	0.723	0.969	0.943	1.92	0.395	0.747	-2.38	-5.19	0.337	0.762	-2.72	-6.59	Bacteria	Bacteroidetes	Bacteroidia	Bacteroidales	Bacteroidaceae	Bacteroides	caccae	Bacteroides caccae
ASV49	3.85	4.31	5.82	4.35	5.06	5.06	0.446	0.777	2.29	4.89	0.708	0.904	1.08	2.12	0.889	0.98	-0.398	-1.32	0.46	0.757	-2.22	-4.65	0.248	0.703	-3.7	-13	Bacteria	Firmicutes	Clostridia	Clostridiales	Lachnospiraceae	Roseburia	faecis	Roseburia faecis
ASV132	5.69	3.68	6.1	4.29	4.31	3.58	0.676	0.911	-1.05	-2.07	0.535	0.874	-1.57	-2.98	0.495	0.943	1.73	3.32	0.284	0.701	-2.85	-7.19	0.853	0.967	0.458	1.37	Bacteria	Firmicutes	Clostridia	Clostridiales	Lachnospiraceae			Lachnospiraceae
ASV78	4.96	9.9	4.35	10.2	5.82	7.71	0.335	0.73	2.53	5.76	0.285	0.759	2.84	7.17	0.925	0.983	-0.232	-1.17	0.904	0.955	0.298	1.23	0.295	0.72	-2.78	-6.85	Bacteria	Firmicutes	Clostridia	Clostridiales	Lachnospiraceae			Lachnospiraceae
ASV40	5.24	5.56	5.42	7.3	6.39	5.72	0.358	0.742	-2.75	-6.71	0.424	0.874	-2.35	-5.11	0.344	0.837	-2.84	-7.16	0.928	0.96	-0.253	-1.19	0.792	0.967	-0.739	-1.67	Bacteria	Firmicutes	Clostridia	Clostridiales	Lachnospiraceae	Anaerostipes		Anaerostipes
ASV198	6.39	6.88	5.89	8.35	4.31	5.45	0.883	0.963	0.355	1.28	0.797	0.947	0.621	1.54	0.9	0.98	0.298	1.23	0.187	0.68	-3.52	-11.4	0.157	0.703	-3.84	-14.3	Bacteria	Actinobacteria	Actinobacteria	Coriobacteriales	Coriobacteriaceae	Eggerthella	lenta	Eggerthella lenta
ASV205	4.81	5.94	4.21	5.06	3.89	3.26	0.766	0.919	-0.695	-1.62	0.844	0.972	0.457	1.37	0.218	0.679	-3.13	-8.74	0.196	0.68	3.31	9.91	0.905	0.967	-0.276	-1.21	Bacteria	Actinobacteria	Actinobacteria	Actinomycetales	Actinomycetaceae	Actinomyces	odontolyticus	Actinomyces odontolyticus
ASV201	3.78	6.42	6.16	8.73	3.34	6.98	0.975	0.985	0.0782	1.06	0.578	0.874	-1.41	-2.66	0.659	0.969	1.11	2.15	0.133	0.68	-4.31	-19.8	0.484	0.762	-1.79	-3.46	Bacteria	Firmicutes	Erysipelotrichia	Erysipelotrichales	Erysipelotrichaceae	Coprobacillus	cateniformis	Coprobacillus cateniformis
ASV190	3.34	5.06	5.11	5.8	3.69	3.38	0.602	0.91	1.18	2.27	0.898	0.976	0.288	1.22	0.974	0.99	0.0722	1.05	0.165	0.68	-3.42	-10.7	0.144	0.703	-3.63	-12.4	Bacteria	Firmicutes	Clostridia	Clostridiales	Lachnospiraceae			Lachnospiraceae
ASV25	4.98	9.02	5.92	9.08	6.29	7.19	0.74	0.919	0.915	1.89	0.85	0.972	0.518	1.43	0.817	0.977	-0.636	-1.55	0.371	0.747	-2.61	-6.1	0.221	0.703	-3.76	-13.6	Bacteria	Firmicutes	Clostridia	Clostridiales	Lachnospiraceae	Fusicatenibacter	saccharivorans	Fusicatenibacter saccharivorans
ASV61	3.93	3.75	5.29	5.42	5.79	3.99	0.722	0.912	-0.93	-1.91	0.745	0.931	-0.85	-1.8	0.879	0.98	0.393	1.31	0.232	0.687	-3.42	-10.7	0.421	0.762	-2.18	-4.53	Bacteria	Bacteroidetes	Bacteroidia	Bacteroidales	Porphyromonadaceae	Parabacteroides	merdae	Parabacteroides merdae
ASV12	9.4	7.83	10.8	9.19	10.5	9.53	0.704	0.912	-0.935	-1.91	0.781	0.947	-0.681	-1.6	0.815	0.977	0.574	1.49	0.253	0.701	-3.03	-8.17	0.481	0.762	-1.78	-3.43	Bacteria	Bacteroidetes	Bacteroidia	Bacteroidales	Bacteroidaceae	Bacteroides		Bacteroides
ASV21	11.7	13.1	12.3	13.8	11.5	10.9	0.791	0.922	-0.561	-1.48	0.903	0.976	-0.259	-1.2	0.423	0.875	-1.75	-3.36	0.605	0.834	-1.11	-2.16	0.25	0.703	-2.6	-6.05	Bacteria	Firmicutes	Erysipelotrichia	Erysipelotrichales	Erysipelotrichaceae	Clostridium_XVIII	ramosum	Clostridium_XVIII ramosum
ASV1	14.8	13.3	15	13	17.7	18	0.844	0.947	-0.325	-1.25	0.704	0.904	-0.632	-1.55	0.89	0.98	0.229	1.17	0.373	0.747	1.51	2.85	0.176	0.703	2.37	5.18	Bacteria	Proteobacteria	Gammaproteobacteria	Enterobacteriales	Enterobacteriaceae	Escherichia/Shigella		Escherichia/Shigella
ASV287	3.71	5.13	3.75	5.2	2.97	3.39	0.963	0.985	-0.113	-1.08	0.968	0.991	-0.0955	-1.07	0.652	0.969	-1.06	-2.09	0.154	0.68	-3.89	-14.8	0.0875	0.703	-4.85	-28.9	Bacteria	Firmicutes	Clostridia	Clostridiales	Lachnospiraceae			Lachnospiraceae
ASV110	6.45	8.26	6.79	8.35	7.07	6.73	0.4	0.763	-2.18	-4.54	0.999	0.999	-0.00309	-1	0.119	0.564	-4.53	-23	0.102	0.668	4.81	28.1	0.907	0.967	0.289	1.22	Bacteria	Actinobacteria	Actinobacteria	Actinomycetales	Actinomycetaceae	Actinomyces	odontolyticus	Actinomyces odontolyticus
ASV62	6.88	5.29	7.03	6.18	6.96	7.08	0.619	0.91	-1.21	-2.32	0.586	0.874	-1.33	-2.52	0.955	0.988	0.136	1.1	0.261	0.701	-2.92	-7.56	0.554	0.801	-1.45	-2.73	Bacteria	Bacteroidetes	Bacteroidia	Bacteroidales	Bacteroidaceae	Bacteroides	ovatus	Bacteroides ovatus
ASV60	6.32	3.73	6.13	4.99	7.28	3.69	0.398	0.763	-2.38	-5.21	0.365	0.86	-2.57	-5.93	0.809	0.977	-0.647	-1.57	0.554	0.821	-1.62	-3.08	0.91	0.967	0.3	1.23	Bacteria	Firmicutes	Clostridia	Clostridiales	Lachnospiraceae			Lachnospiraceae
ASV111	3.3	3.43	3.67	3.47	4.4	3.7	0.776	0.919	0.678	1.6	0.687	0.904	-0.97	-1.96	0.732	0.969	-0.811	-1.75	0.462	0.757	-1.8	-3.49	0.498	0.762	-1.65	-3.13	Bacteria	Firmicutes	Clostridia	Clostridiales	Lachnospiraceae	Fusicatenibacter		Fusicatenibacter
ASV28	10.3	6.82	11.1	8.68	10	7.16	0.674	0.911	-1.08	-2.12	0.59	0.874	-1.4	-2.64	0.713	0.969	-0.945	-1.92	0.551	0.821	-1.56	-2.94	0.669	0.873	-1.1	-2.15	Bacteria	Bacteroidetes	Bacteroidia	Bacteroidales	Bacteroidaceae	Bacteroides	dorei	Bacteroides dorei
ASV16	5.69	4.1	3.04	3.68	7.38	8.79	0.972	0.985	-0.0939	-1.07	0.977	0.991	0.0762	1.05	0.994	0.995	-0.0202	-1.01	0.0145	0.373	9.63	794	0.0151	0.703	9.54	743	Bacteria	Verrucomicrobia	Verrucomicrobiae	Verrucomicrobiales	Verrucomicrobiaceae	Akkermansia		Akkermansia
ASV7	14.3	15.3	12.5	14.4	14.2	14.7	0.635	0.91	-0.886	-1.85	0.689	0.904	-0.745	-1.68	0.583	0.969	-1.03	-2.04	0.64	0.847	0.873	1.83	0.751	0.958	0.591	1.51	Bacteria	Firmicutes	Clostridia	Clostridiales	Lachnospiraceae			Lachnospiraceae
ASV147	3.29	3.53	3.43	3.28	3.06	4.12	0.611	0.91	1.22	2.33	0.758	0.937	-0.732	-1.66	0.568	0.969	1.36	2.57	0.462	0.757	-1.78	-3.43	0.893	0.967	0.316	1.24	Bacteria	Firmicutes	Clostridia	Clostridiales	Lachnospiraceae	Coprococcus	catus	Coprococcus catus
ASV52	7.66	8.33	7.95	9.62	9.31	8.08	0.847	0.947	-0.476	-1.39	0.829	0.965	-0.535	-1.45	0.828	0.977	-0.538	-1.45	0.384	0.747	-2.25	-4.76	0.384	0.762	-2.25	-4.77	Bacteria	Bacteroidetes	Bacteroidia	Bacteroidales	Bacteroidaceae	Bacteroides	uniformis	Bacteroides uniformis
ASV167	4.54	5.05	4.85	6.07	5.34	3.68	0.937	0.985	-0.163	-1.12	0.777	0.947	-0.59	-1.5	0.489	0.943	-1.45	-2.73	0.664	0.847	-0.91	-1.88	0.403	0.762	-1.77	-3.4	Bacteria	Firmicutes	Clostridia	Clostridiales	Ruminococcaceae	Clostridium_IV		Clostridium_IV
ASV3	10.2	11.8	7.71	11.9	10.5	11.1	0.673	0.911	1.01	2.01	0.506	0.874	1.61	3.05	0.689	0.969	0.953	1.94	0.693	0.861	0.939	1.92	0.904	0.967	0.283	1.22	Bacteria	Actinobacteria	Actinobacteria	Bifidobacteriales	Bifidobacteriaceae	Bifidobacterium		Bifidobacterium
ASV81	9.69	7.81	10.3	10.3	8.45	7.61	0.719	0.912	0.916	1.89	0.677	0.904	1.06	2.09	0.906	0.98	0.299	1.23	0.696	0.861	-0.997	-2	0.498	0.762	-1.76	-3.39	Bacteria	Firmicutes	Negativicutes	Selenomonadales	Veillonellaceae	Veillonella		Veillonella
ASV192	4.84	3.53	4.82	4.52	4.25	3.11	0.833	0.947	-0.499	-1.41	0.923	0.982	-0.227	-1.17	0.882	0.98	-0.344	-1.27	0.418	0.757	-1.98	-3.94	0.393	0.762	-2.09	-4.27	Bacteria	Firmicutes	Clostridia	Clostridiales	Ruminococcaceae	Butyricicoccus		Butyricicoccus
ASV34	4.91	5.34	5.61	5.3	5.61	4.76	0.489	0.803	-1.99	-3.97	0.512	0.874	-1.88	-3.67	0.586	0.969	-1.54	-2.91	0.871	0.95	-0.451	-1.37	0.966	0.998	-0.118	-1.09	Bacteria	Firmicutes	Clostridia	Clostridiales	Lachnospiraceae	Blautia	faecis	Blautia faecis
ASV55	5.96	6.5	4.56	4.86	6.26	5.35	0.603	0.91	-1.35	-2.55	0.96	0.991	-0.127	-1.09	0.619	0.969	1.28	2.43	0.882	0.954	0.377	1.3	0.495	0.762	1.79	3.45	Bacteria	Firmicutes	Clostridia	Clostridiales	Clostridiaceae_1	Clostridium_sensu_stricto		Clostridium_sensu_stricto
ASV86	3.48	4.37	3.54	3.68	3.41	3.35	0.703	0.912	0.962	1.95	0.791	0.947	0.665	1.59	0.906	0.98	-0.294	-1.23	0.784	0.896	-0.687	-1.61	0.521	0.772	-1.65	-3.13	Bacteria	Firmicutes	Clostridia	Clostridiales	Lachnospiraceae			Lachnospiraceae
ASV109	3.17	3.44	3.26	4.13	5.92	4.52	0.574	0.907	1.3	2.46	0.59	0.874	1.25	2.38	0.714	0.969	0.839	1.79	0.974	0.991	0.0738	1.05	0.882	0.967	-0.338	-1.26	Bacteria	Bacteroidetes	Bacteroidia	Bacteroidales	Rikenellaceae	Alistipes	finegoldii	Alistipes finegoldii
ASV57	4.61	5.9	3.62	6.26	3.91	5.98	0.977	0.985	0.0784	1.06	0.62	0.886	1.37	2.58	0.796	0.977	0.706	1.63	0.603	0.834	1.44	2.71	0.776	0.965	0.776	1.71	Bacteria	Firmicutes	Clostridia	Clostridiales	Lachnospiraceae	Ruminococcus2		Ruminococcus2
ASV46	6	8.06	6.34	8.26	6.84	7.07	0.755	0.919	0.834	1.78	0.983	0.991	-0.0579	-1.04	0.877	0.98	0.409	1.33	0.487	0.769	-1.91	-3.76	0.594	0.829	-1.44	-2.72	Bacteria	Firmicutes	Clostridia	Clostridiales	Lachnospiraceae	Dorea	formicigenerans	Dorea formicigenerans
ASV115	4.75	3.7	5.3	4.73	3.64	3.59	0.91	0.982	-0.298	-1.23	0.933	0.982	0.222	1.17	0.926	0.983	-0.247	-1.19	0.655	0.847	-1.2	-2.3	0.54	0.79	-1.67	-3.18	Bacteria	Firmicutes	Erysipelotrichia	Erysipelotrichales	Erysipelotrichaceae	Clostridium_XVIII	spiroforme	Clostridium_XVIII spiroforme
ASV71	5.84	9.29	5.96	9.18	5.91	7.51	0.878	0.963	0.395	1.31	0.81	0.953	-0.616	-1.53	0.81	0.977	0.617	1.53	0.677	0.856	-1.08	-2.11	0.951	0.993	0.157	1.11	Bacteria	Firmicutes	Clostridia	Clostridiales	Lachnospiraceae	Clostridium_XlVa		Clostridium_XlVa
ASV9	7.4	5.35	9.7	6.02	10.4	6.03	0.852	0.947	-0.509	-1.42	0.885	0.976	-0.397	-1.32	0.995	0.995	-0.0187	-1.01	0.517	0.795	-1.83	-3.55	0.603	0.832	-1.45	-2.73	Bacteria	Actinobacteria	Actinobacteria	Coriobacteriales	Coriobacteriaceae	Collinsella	aerofaciens	Collinsella aerofaciens
ASV331	1.69	1.69	3.16	3.04	8.57	7.88	1	1	0	0	0.882	0.976	-0.286	-1.22	0.831	0.977	0.413	1.33	0.0348	0.463	4.87	29.3	0.019	0.703	5.57	47.6	Bacteria	Bacteroidetes	Flavobacteriia	Flavobacteriales	Flavobacteriaceae	Elizabethkingia		Elizabethkingia
