## Supplemental Table 3 for "Children Who Develop Celiac Disease Exhibit Distinct Metabolic Pathways Among Their Gut Microbiota Years Before Diagnosis"

### Sheet: Phylum
Disease.status	Age	Phylum	Abundance
Control	1year	Actinobacteria	0.285868
Celiac	1year	Actinobacteria	0.162877
Control	1year	Bacteroidetes	0.0521447
Celiac	1year	Bacteroidetes	0.0406426
Control	1year	Firmicutes	0.427003
Celiac	1year	Firmicutes	0.618793
Control	1year	Proteobacteria	0.153538
Celiac	1year	Proteobacteria	0.140529
Control	1year	Verrucomicrobia	0.0792993
Celiac	1year	Verrucomicrobia	0.0333671

### Sheet: Class
Disease.status	Age	Class	Abundance
Control	1year	Actinobacteria	0.285868
Celiac	1year	Actinobacteria	0.162877
Control	1year	Bacilli	0.0702865
Celiac	1year	Bacilli	0.0303888
Control	1year	Bacteroidia	0.0519592
Celiac	1year	Bacteroidia	0.0403755
Control	1year	Clostridia	0.29889
Celiac	1year	Clostridia	0.5103
Control	1year	Erysipelotrichia	0.0504566
Celiac	1year	Erysipelotrichia	0.0609595
Control	1year	Gammaproteobacteria	0.153326
Celiac	1year	Gammaproteobacteria	0.139924
Celiac	1year	Negativicutes	0.0171338
Control	1year	Verrucomicrobiae	0.0792993
Celiac	1year	Verrucomicrobiae	0.0333671

### Sheet: Order
Disease.status	Age	Order	Abundance
Control	1year	Bacteroidales	0.0519592
Celiac	1year	Bacteroidales	0.0403755
Control	1year	Bifidobacteriales	0.245198
Celiac	1year	Bifidobacteriales	0.140745
Control	1year	Clostridiales	0.29889
Celiac	1year	Clostridiales	0.5103
Control	1year	Coriobacteriales	0.0313669
Celiac	1year	Coriobacteriales	0.0211359
Control	1year	Enterobacteriales	0.153064
Celiac	1year	Enterobacteriales	0.137252
Control	1year	Erysipelotrichales	0.0504566
Celiac	1year	Erysipelotrichales	0.0609595
Control	1year	Lactobacillales	0.0692817
Celiac	1year	Lactobacillales	0.0301842
Celiac	1year	Selenomonadales	0.0171338
Control	1year	Verrucomicrobiales	0.0792993
Celiac	1year	Verrucomicrobiales	0.0333671

### Sheet: Family
Disease.status	Age	Family	Abundance
Control	1year	Bacteroidaceae	0.0502003
Celiac	1year	Bacteroidaceae	0.0369814
Control	1year	Bifidobacteriaceae	0.245198
Celiac	1year	Bifidobacteriaceae	0.140745
Celiac	1year	Clostridiaceae_1	0.0119955
Control	1year	Coriobacteriaceae	0.0313669
Celiac	1year	Coriobacteriaceae	0.0211359
Control	1year	Enterobacteriaceae	0.153064
Celiac	1year	Enterobacteriaceae	0.137252
Control	1year	Enterococcaceae	0.0445044
Control	1year	Erysipelotrichaceae	0.0504566
Celiac	1year	Erysipelotrichaceae	0.0609595
Control	1year	Lachnospiraceae	0.264213
Celiac	1year	Lachnospiraceae	0.343174
Control	1year	Ruminococcaceae	0.0202799
Celiac	1year	Ruminococcaceae	0.148053
Control	1year	Streptococcaceae	0.0156895
Celiac	1year	Streptococcaceae	0.0282384
Celiac	1year	Veillonellaceae	0.0160569
Control	1year	Verrucomicrobiaceae	0.0792993
Celiac	1year	Verrucomicrobiaceae	0.0333671

### Sheet: Genus
Disease.status	Age	Genus	Abundance
Control	1year	Akkermansia	0.0792993
Celiac	1year	Akkermansia	0.0333671
Control	1year	Anaerostipes	0.015344
Celiac	1year	Anaerostipes	0.0298741
Control	1year	Bacteroides	0.0501955
Celiac	1year	Bacteroides	0.0369642
Control	1year	Bifidobacterium	0.245073
Celiac	1year	Bifidobacterium	0.140731
Control	1year	Blautia	0.0425512
Celiac	1year	Blautia	0.104807
Celiac	1year	Clostridium_sensu_stricto	0.0119955
Control	1year	Clostridium_XlVa	0.0373781
Celiac	1year	Clostridium_XlVa	0.0532346
Control	1year	Clostridium_XVIII	0.0394744
Celiac	1year	Clostridium_XVIII	0.0501719
Control	1year	Collinsella	0.0209645
Celiac	1year	Collinsella	0.0157308
Control	1year	Eggerthella	0.0102715
Control	1year	Enterococcus	0.0438272
Control	1year	Escherichia/Shigella	0.13942
Celiac	1year	Escherichia/Shigella	0.137128
Celiac	1year	Faecalibacterium	0.0996783
Celiac	1year	Gemmiger	0.0167503
Celiac	1year	Roseburia	0.0320594
Celiac	1year	Ruminococcus	0.0206254
Celiac	1year	Ruminococcus2	0.0257206
Control	1year	Streptococcus	0.0154914
Celiac	1year	Streptococcus	0.0276516
Celiac	1year	Veillonella	0.0109349
